# The Zelda Interactome Reveals Diverse Co-factors Essential for Pioneer Factor-Mediated Zygotic Genome Activation

**DOI:** 10.64898/2026.02.23.707495

**Authors:** Xiao-Yong Li, Michael B. Eisen

## Abstract

Zelda (Zld) is the master pioneer transcription factor essential for zygotic genome activation (ZGA) during the *Drosophila* maternal-to-zygotic transition (MZT). While Zld is known to promote chromatin accessibility at early enhancers and possess multiple conserved functional domains, the specific protein complexes it recruits to execute its functions remain poorly defined. Using an optimized immunoprecipitation and mass spectrometry (IP-MS) pipeline in Stage 4–5 embryos, we identified a diverse Zld interactome. This repertoire includes the coactivators dCBP and Fsh (the *Drosophila* Brd4 ortholog), subunits of major nucleosome remodeling complexes(e.g. PBAP/BAP, NURF, FACT), RNA polymerase II (RNAPII), the corepressor Smrter (Smr), and the Tousled-like kinase (Tlk). We confirmed the enrichment of ten key factors at Zld-bound regions using CUT&RUN. Notably, our results demonstrate that RNAPII associates not only with Zld-bound promoters but also with distal Zld-binding sites. This finding, which contrasts with previous ChIP-based studies, suggests that Zld facilitates transcription by actively scaffolding or pre-recruiting the transcriptional machinery at enhancers. Functional analyses revealed that dCBP and Fsh are required for Zld-mediated activation, while RNAi knockdown of *smr* led to the broad derepression of Zld-target genes, suggesting that Smr modulates Zld activity to prevent premature expression. Finally, we show that Tlk, a kinase typically associated with DNA replication, directly interacts with a specific Zld domain *in vitro* and co-localizes with Zld *in vivo*. This suggests a novel mechanism by which Zld may coordinate transcriptional activation with the rapid mitotic cycles of early embryogenesis. Collectively, our findings provide a comprehensive map of the Zld interactome and reveal how a pioneer factor integrates diverse chromatin and transcriptional regulators to orchestrate zygotic genome activation.
