## Supplementary Table 3 for "The Zelda Interactome Reveals Diverse Co-factors Essential for Pioneer Factor-Mediated Zygotic Genome Activation"

### Sheet: Sheet1
#For hb, sala and tld, the oligos synthesized include the common sequence CCTCCTAAGTTTCGAGCTGGACTCAGTG, which is complementary to the X-FLAP sequences, at the 5' end of the probe sequences listed here. The oligos were pooled and annealed to the X-FLAP oligo labeled with fluorophores
#btd probes were directly labeled with Quasar 670
	hb-RA	sala	tld	btd	zen	dfd	lacZ
1	cgcagtggtaacaaactcgt	aagtttcggtactgaggcgg	gaagttgcttcaaccagttc	tttaagtaattgcaggccgc	gtgagctgtcaaaagtggaa	gagccgattttttgttatgc	tcaggaagatcgcactccag
2	tattggtgctgcttctgttg	atcagtagtttcatcgtggc	tttcattgcgtgggtatttc	aactcgagccggatagggat	atattttttctggtactgcc	agtgcgctgcgaacacgaac	tgaggggacgacgacagtat
3	ttcgtaaggatttgcaagta	ggtcaccagtgcaaacagag	cattttcatgggcataaggc	tccatatagcggagaactgc	tggatagtagtgcatgacgg	gaaaagtcggacgtttcggt	catcgtaaccgtgcatctgc
4	atattccaaatttgtcggga	aatccattctgagcgttcac	ctcccacagagagaacaact	tggatgaggcctgtggatac	aataggagccgactttagcc	gaatttcaatcccacacagg	gttacgttggtgtagatggg
5	cagtgcgtatgattgcgatt	atatcctccttgtccaactt	cggcgtaatccaccagaaaa	cgattgtatgctggagttgg	ttaacctcggaaggatctgc	tggtgttattttccggttat	cggattgaccgtaatgggat
6	cgaacatgctgttgtaccag	aatcctccaaatcctccttg	aaaatcgcactcactctcgg	aagatgctgggcgacacgga	accatagatcaaatcactgt	ggccttggaattctgagaaa	ggattctccgtgggaacaaa
7	tggctcctgtttgatatttg	tccagtgaatcctatttgtc	caaagaagtcctctggctgc	gaatgactgggcaggtgatg	tggggttaacatcgtgatga	ttgtcacttttaaaagccgt	atgtgagcgagtaacaaccc
8	tattcccgtcgagatgatga	agaaccttgtccagcgaatc	gcaccagtgaagaatccaga	gatggactagccgaaatgga	attgtagttgggaggcagac	gattatactttgtttgcact	tagccagctttcatcaacat
9	aggtgattggtcgagggaat	aaccaggctgatattggttt	tagatatcatcctttggctc	aatccggagtaggcggtatt	tggtggggttggagttcatc	cgttgtcttcataattttca	aaaataattcgcgtctggcc
10	tgttttgatcgttttggctg	ttccatggaaatggccagat	gaatgttgtctggttgtctt	tggaaactgacttctcgctg	ggggagcagtgatcgttgag	aacaaaggggttagaaggct	ttgcaccacagatgaaacgc
11	ttagcatcgtaatgctgcag	atgaccggactcaactggat	tgcgatttatgcgactgctt	gcattgccgtaataatcgga	tgagatggcagattctcgtc	acttttaagattgtgttggt	ttcagacggcaaacgactgt
12	cgtcagcggattgaatccac	attcatgaggattttcgtga	gtaatctcagagcggctttg	ctcctgatgcgagaaccaag	cgtgatcgcttaagcttcac	gctgcttttgcaagtagtaa	cgcgtaaaaatgcgctcagg
13	atagaagtgctgcatgggat	tgatgatcgccatgatgttc	gtcatcggtccacagaaatg	tgaactccatggctgataga	cagttggacactggtgaagg	accttttgcttttagtacat	gataactgccgtcactccag
14	aattgtggaggcagatgtgg	atggtgctcatgatgttcac	ctatgctgcaggacatcaac	gaaattgaagcccggatagc	tgaactcgttctcaagttcc	cacttggattgcacatactc	cgccacatatcctgatcttc
15	tgttagtgcctgcaacttct	atgatgtccatgatgttcgt	ttggttgcccatttaaagtg	gttgcaattgcgtctggaag	cctgtacaagtacatgttgc	ttcgattttttcttgggcac	gagacgtcacggaaaatgcc
16	gacttaggcggtgtgacatc	ggtattctcatatttgtact	atcgatctcgtagggtatga	gacacgtgcagcgaacggag	aagcgctgagcaatctcaat	cgttttcctggttattactt	tgtgtagtcggtttatgcag
17	attcgactgactcgacttgg	acattcctttaattttgtca	tgtgggctccactgaagatg	ctcatctcgttggtgcaatt	ttctggaaccagatcttcac	tctgttggatcggggttcac	ggcaacatggaaatcgctga
18	gagttcgacatctgatcgtg	tacggtagagaactatagca	cttgatgcaggtgaagttct	ggaatgtggcagatatgctg	ccttcttgaacttcattcgt	agaaaagagctcatgacgga	cgcggctgaaatcatcatta
19	catgtacttcatgtcctcgc	tctcaagggggttttagata	ttgcatgcaaattgggatcc	cttcagatgcgacgccttac	caacttggcgttggacttgg	atgtggtgcatgcggataac	cacatctgaacttcagcctc
20	tatcatcgtcctcggactcg	agaaggcacgttgtatagtg	caaccgcaattcttgactgt	cacgtgaggcacaggaaggg	acatgaggcgcttcactatg	atggacatgggactctggac	gtaggtagtcacgcaactcg
21	tagatgggcatccggatgtt		ccattcttacccagaaacga	tcatccgatcgggagaaacg	catcataggacgcttttctg	cggaaactttgggtccaagc	caccctgccataaagaaact
22	cttcatcttgccgtgcgaat		ttacgtccaatggagatggg	gtaattggtgtgcgtacgtc	tggctttggattcacaggag	tgatgatagtcatcggccaa	aatttcaccgccgaaaggcg
23	cgcaggtcttgcacttgtag		tgacccagttcatggataat	agcaaatggggcaggcatac	attttctggctggcttgata	gtcatcgaatagtgtccatt	cataaccaccacgctcatcg
24	agaagtccaccttggtgatg		ttcatggtgaaacccgattg	tgatcgctgcgcgaaaactt	cgttgttggttgatgcttcg	actcatatgacccgtagatg	agacgtagtgtgacgcgatc
25	atcttgtctggtttcatgtg		cgatgtgtttatctctgtca	aaatgggtcttcttgtgctt	caagatctcgctgaggtcgg	catggaatgcggatgaccag	cacagtttcgggttttcgac
26	tgaactcggtgacgaacggg		atgatgttccccttgttaat	aataccttcttgctcttctt	tggtgcagctgtagtttgag	ccatatagtcactgaccatg	gcacgatagagattcgggat
27	atatggtactccaagtggtg		tcaaagttgtactcctgacc	cttcttttccagctttatcg	ctagatgtggcagtgctgac	ttgctatggtggtgcggtag	caggcttctgcttcaatcag
28	cttttggttcttgtgcttcc		aagatcgtagggcagtagag	ctgcttgaattccacgggtg	agaagccgagttggtagatg	ctggtggtgtccagatattg	cattttcaatccgcacctcg
29	tgcatttgtcgcactggaag		cttcgcatagtgcataatgg	atagttgaccagcggtgtcg	aatagtggcccgaagaggag	agtggcattggcataattgg	ctcgaatcagcaacggcttg
30	ggatttgttgacacacgtgt		agggactcttcgagaacgag	gatagagattggcatagggc	agaaccaaatccacgttgta	gatgcgagtgcggatgtgag	tgatgctcgtgacggttaac
31	gacttgcggtgcgagtttag		tatcggtgtgatggtatcca	gatccggcggatgtggaatg	caaatcctgcttgatgctct	tggtggacgtaatagccgag	catgacctgaccatgcagag
32	cggtactgatacacagaact		aaatgggttccgggtggaat	atgatgttgtcgtcgtcatc	atttagacttggaccaagcc	ctcctgcggatatgaattcg	ttcatcagcaggatatcctg
33	tggtggcgtaatcacaatcc		actaagacgcttccgctgac	aggtagtggctggttgtatg	gattgagtggccaggatagg	ccattgctcgtatttggaac	cacggcgttaaagttgttct
34	agcttgaagctgtggcaata		attggcttgaacaatgtcgc	gctggaggatgaggatgaac	ctgactttgggaactgggat	cgtaatatccatttgccgat	agcggatggttcggataatg
35	ttgtgaccatacttgcgcag		aggaggcgcacttataaagc	atccaatggcagaaacgacc	acgacagattcatcgaggga		cttcatccaccacatacagg
36	catcctcgtccaaaaccatg		attctgctgatatgttcgtc	tgatgcggctggggaagatg	ctttctcgacttggcagcag		atgccgtgggtttcaatatt
37	atgaccaacgagggattcgg		tgtggactcactatatgtcc	agtgcggcataatgatgctg	ggttcatgtgattaacgctc		gatcatcggtcagacgattc
38	acgacgcgtgccgtaaacat		ctcgaattcgctgagtactc	ctgggactcactttgcatgg	taattgtaggaggttacgca		tgattacgatcgcgctgcac
39	caatcggtccaccattcttg		cgaggcatcgaactcagatt	ctcatggttagcccatattc	ggttgcttagctccaacaaa		cgaccagatgatcacactcg
40	gacagctgcaacatttgact		agatgcaggatgaccttttc	aactggagctggaatcctgg	cggttagaatttttcgtcca		atacagcgcgtcgtgattag
41	tgagctggctgagattgctg			gcatactcggacttcatgtg	attcatggcttttgtcactg		ggatcgacagatttgatcca
42	cagctgagatgtggcgactg			ccaaaatcagccggataact			cgcgtacatcgggcaaataa
43	tgaaccagagggaatccttg			cggtggcatgtggatgatag			tttttgatggaccatttcgg
							gtctctccaggtagcgaaag
							tattcgcaaaggatcagcgg
							gaaaccgccaagactgttac
							ggatactgacgaaacgcctg
